## Supplementary material for "Comparison of sequence- and structure-based antibody clustering approaches on simulated repertoire sequencing data": S1 Table

Epitope_ID_A	Epitope_ID_B	PDB_A	PDB_B	Antigen	Species	Jaccard_score	CDRH3_A	CDRH3_B	Distance	Distance_normalized	Distance_normalized_AB_seq	Cluster
164067	164069	2I5Y	1G9N	Envelope glycoprotein gp160	Human immunodeficiency virus 1	0.8	AGVYEGEADEGEYDNNGFLKH	AGVYEGEADEGEYRNNGFLKH	1	0.9523809523809523	0.96875	10
164078	164079	3MAC	3MA9	Envelope glycoprotein gp160	Human immunodeficiency virus 1	0.8636363636363636	ARYFDTYNNYGFAN	ARYFDTYNNYGFAN	0	1.0	0.9669421487603306	9
969166	969167	6Q0H	6Q0E	Hemagglutinin	Influenza A virus	0.875	ARAPPYCTSASCPDDYYYYYMDV	ARAPPYCSSTSCPDDYYYYYMDV	2	0.9130434782608696	0.9769230769230769	8
969166	969168	6Q0H	6Q18	Hemagglutinin	Influenza A virus	0.8461538461538461	ARAPPYCTSASCPDDYYYYYMDV	AKVPPYCTSASCPDDYYYHYMDV	3	0.8695652173913043	0.9	8
969167	969168	6Q0E	6Q18	Hemagglutinin	Influenza A virus	0.88	ARAPPYCSSTSCPDDYYYYYMDV	AKVPPYCTSASCPDDYYYHYMDV	5	0.782608695652174	0.8769230769230769	8
745536	745537	5UEA	6AZ2	Histone chaperone ASF1	Saccharomyces cerevisiae	0.9130434782608696	ARSYSTKLAMDY	ARSYSTKLAMDY	0	1.0	0.9831932773109243	5
745538	745539	6AYZ	5UCB	Histone chaperone ASF1	Saccharomyces cerevisiae	0.8	ARGYGWALDY	ARGYGWALDY	0	1.0	0.9829059829059829	4
738086	738087	6B0G	6B0E	Ookinete surface protein P25	Plasmodium falciparum	0.8928571428571429	AKDRGDGDYRYYYYGMDV	ARDRGDRLYYYYYYGMDV	4	0.7777777777777778	0.848	7
738088	738089	6AZZ	6B08	Ookinete surface protein P25	Plasmodium falciparum	0.8260869565217391	ARDRITTAAPFDY	ARDRITTAAPFDY	0	1.0	0.9333333333333333	6
738088	738090	6AZZ	6B0H	Ookinete surface protein P25	Plasmodium falciparum	0.7727272727272727	ARDRITTAAPFDY	ARESRFYGAYFDY	7	0.5384615384615384	0.5416666666666667	6
1075136	1087266	7BZ5	6XC2	Spike glycoprotein	Severe acute respiratory syndrome coronavirus 2	0.7941176470588235	AREAYGMDV	ARDLDVYGLDV	5	0.6	0.9224137931034483	0
1075136	1311247	7BZ5	7CHB	Spike glycoprotein	Severe acute respiratory syndrome coronavirus 2	0.7575757575757576	AREAYGMDV	ARDLGEAGGMDV	4	0.7619047619047619	0.9356223175965666	0
1075136	1334440	7BZ5	7CDI	Spike glycoprotein	Severe acute respiratory syndrome coronavirus 2	0.7666666666666667	AREAYGMDV	ARDLVVYGMDV	4	0.7	0.9310344827586207	0
1075136	1335960	7BZ5	7KFX	Spike glycoprotein	Severe acute respiratory syndrome coronavirus 2	0.78125	AREAYGMDV	ARGDVSGYRYGLDY	9	0.4347826086956522	0.8765957446808511	0
1075136	1338212	7BZ5	7KMH	Spike glycoprotein	Severe acute respiratory syndrome coronavirus 2	0.7666666666666667	AREAYGMDV	ARSPYGGNS	5	0.4444444444444444	0.9130434782608696	0
1075136	1346822	7BZ5	7BEI	Spike glycoprotein	Severe acute respiratory syndrome coronavirus 2	0.7575757575757576	AREAYGMDV	ARDLMVYGIDV	5	0.6	0.8879310344827587	0
1075136	1346823	7BZ5	7BEM	Spike glycoprotein	Severe acute respiratory syndrome coronavirus 2	0.7878787878787878	AREAYGMDV	ARDFYEGSFDI	6	0.5	0.853448275862069	0
1075136	1392553	7BZ5	7CJF	Spike glycoprotein	Severe acute respiratory syndrome coronavirus 2	0.8125	AREAYGMDV	ARDLQELGSLDY	8	0.47619047619047616	0.9012875536480687	0
1075136	1397524	7BZ5	7E86	Spike glycoprotein	Severe acute respiratory syndrome coronavirus 2	0.78125	AREAYGMDV	ARDAQNYGMDV	3	0.8	0.9568965517241379	0
1075136	2134997	7BZ5	7CHS	Spike glycoprotein	Severe acute respiratory syndrome coronavirus 2	0.78125	AREAYGMDV	ARDRDYYGMDV	4	0.7	0.9482758620689655	0
1075136	2144729	7BZ5	7WBZ	Spike glycoprotein	Severe acute respiratory syndrome coronavirus 2	0.8125	AREAYGMDV	ARDLAVYGMDV	3	0.8	0.9396551724137931	0
1075136	2218457	7BZ5	7XS8	Spike glycoprotein	Severe acute respiratory syndrome coronavirus 2	0.7741935483870968	AREAYGMDV	ARDLQVYGMDV	4	0.7	0.9004329004329005	0
1083498	1334440	7C01	7CDI	Spike glycoprotein	Severe acute respiratory syndrome coronavirus 2	0.7586206896551724	ARVLPMYGDYLDY	ARDLVVYGMDV	7	0.5	0.8813559322033898	0
1083498	1338212	7C01	7KMH	Spike glycoprotein	Severe acute respiratory syndrome coronavirus 2	0.7586206896551724	ARVLPMYGDYLDY	ARSPYGGNS	8	0.4545454545454546	0.905982905982906	0
1083498	1346821	7C01	7BEJ	Spike glycoprotein	Severe acute respiratory syndrome coronavirus 2	0.7878787878787878	ARVLPMYGDYLDY	ARDLGSGDMDV	7	0.5	0.8559322033898304	0
1083498	2134978	7C01	7E5Y	Spike glycoprotein	Severe acute respiratory syndrome coronavirus 2	0.8275862068965517	ARVLPMYGDYLDY	ARDLMEVGGMDV	8	0.48	0.8776371308016877	0
1083498	2134982	7C01	7CHO	Spike glycoprotein	Severe acute respiratory syndrome coronavirus 2	0.8214285714285714	ARVLPMYGDYLDY	ARALQVGATSDYFDY	8	0.5714285714285714	0.9	0
1083498	2217933	7C01	7UL1	Spike glycoprotein	Severe acute respiratory syndrome coronavirus 2	0.7586206896551724	ARVLPMYGDYLDY	ARDLEMAGAFDI	7	0.48	0.8945147679324894	0
1087266	1310038	6XC2	7JMO	Spike glycoprotein	Severe acute respiratory syndrome coronavirus 2	0.875	ARDLDVYGLDV	ARDLERAGGMDV	5	0.6086956521739131	0.9276595744680851	0
1087266	1311247	6XC2	7CHB	Spike glycoprotein	Severe acute respiratory syndrome coronavirus 2	0.8484848484848485	ARDLDVYGLDV	ARDLGEAGGMDV	5	0.6086956521739131	0.9361702127659575	0
1087266	1311248	6XC2	7CH4	Spike glycoprotein	Severe acute respiratory syndrome coronavirus 2	0.7878787878787878	ARDLDVYGLDV	ARDLGPYGMDV	3	0.7272727272727273	0.9401709401709402	0
1087266	1335959	6XC2	7KFY	Spike glycoprotein	Severe acute respiratory syndrome coronavirus 2	0.78125	ARDLDVYGLDV	ARGDVSGYRYGLDY	7	0.64	0.919831223628692	0
1087266	1338213	6XC2	7KMI	Spike glycoprotein	Severe acute respiratory syndrome coronavirus 2	0.8181818181818182	ARDLDVYGLDV	AREVAGTYDY	7	0.47619047619047616	0.927038626609442	0
1087266	1346821	6XC2	7BEJ	Spike glycoprotein	Severe acute respiratory syndrome coronavirus 2	0.8285714285714286	ARDLDVYGLDV	ARDLGSGDMDV	5	0.6363636363636364	0.905982905982906	0
1087266	1346822	6XC2	7BEI	Spike glycoprotein	Severe acute respiratory syndrome coronavirus 2	0.90625	ARDLDVYGLDV	ARDLMVYGIDV	2	0.8181818181818181	0.9230769230769231	0
1087266	1346823	6XC2	7BEM	Spike glycoprotein	Severe acute respiratory syndrome coronavirus 2	0.8235294117647058	ARDLDVYGLDV	ARDFYEGSFDI	7	0.5454545454545454	0.8974358974358975	0
1087266	1392553	6XC2	7CJF	Spike glycoprotein	Severe acute respiratory syndrome coronavirus 2	0.90625	ARDLDVYGLDV	ARDLQELGSLDY	5	0.6086956521739131	0.9191489361702128	0
1087266	1397524	6XC2	7E86	Spike glycoprotein	Severe acute respiratory syndrome coronavirus 2	0.7647058823529411	ARDLDVYGLDV	ARDAQNYGMDV	4	0.6363636363636364	0.9145299145299145	0
1087266	2134973	6XC2	7B3O	Spike glycoprotein	Severe acute respiratory syndrome coronavirus 2	0.8285714285714286	ARDLDVYGLDV	ARDVADAFDI	7	0.47619047619047616	0.9098712446351931	0
1087266	2134977	6XC2	7CHP	Spike glycoprotein	Severe acute respiratory syndrome coronavirus 2	0.8823529411764706	ARDLDVYGLDV	ARDLQEHGMDV	4	0.6363636363636364	0.9401709401709402	0
1087266	2134978	6XC2	7E5Y	Spike glycoprotein	Severe acute respiratory syndrome coronavirus 2	0.8125	ARDLDVYGLDV	ARDLMEVGGMDV	4	0.6956521739130435	0.9106382978723404	0
1087266	2134997	6XC2	7CHS	Spike glycoprotein	Severe acute respiratory syndrome coronavirus 2	0.8181818181818182	ARDLDVYGLDV	ARDRDYYGMDV	3	0.7272727272727273	0.9572649572649573	0
1087266	2144729	6XC2	7WBZ	Spike glycoprotein	Severe acute respiratory syndrome coronavirus 2	0.90625	ARDLDVYGLDV	ARDLAVYGMDV	2	0.8181818181818181	0.9316239316239316	0
1087266	2218457	6XC2	7XS8	Spike glycoprotein	Severe acute respiratory syndrome coronavirus 2	0.8125	ARDLDVYGLDV	ARDLQVYGMDV	2	0.8181818181818181	0.9356223175965666	0
1087267	1310038	6XC4	7JMO	Spike glycoprotein	Severe acute respiratory syndrome coronavirus 2	0.8214285714285714	ARDFGDFYFDY	ARDLERAGGMDV	8	0.4347826086956522	0.9106382978723404	0
1087267	1311246	6XC4	7CH5	Spike glycoprotein	Severe acute respiratory syndrome coronavirus 2	0.8461538461538461	ARDFGDFYFDY	ARDYGDYYFDY	2	0.8181818181818181	0.9145299145299145	0
1087267	1335959	6XC4	7KFY	Spike glycoprotein	Severe acute respiratory syndrome coronavirus 2	0.7777777777777778	ARDFGDFYFDY	ARGDVSGYRYGLDY	7	0.56	0.9029535864978903	0
1087267	1338212	6XC4	7KMH	Spike glycoprotein	Severe acute respiratory syndrome coronavirus 2	0.8076923076923077	ARDFGDFYFDY	ARSPYGGNS	9	0.30000000000000004	0.896551724137931	0
1087267	1597632	6XC4	7N3I	Spike glycoprotein	Severe acute respiratory syndrome coronavirus 2	0.7777777777777778	ARDFGDFYFDY	ARDLYSSGGTDI	8	0.4347826086956522	0.902127659574468	0
1087267	2134978	6XC4	7E5Y	Spike glycoprotein	Severe acute respiratory syndrome coronavirus 2	0.8148148148148148	ARDFGDFYFDY	ARDLMEVGGMDV	8	0.4347826086956522	0.851063829787234	0
1087267	2134982	6XC4	7CHO	Spike glycoprotein	Severe acute respiratory syndrome coronavirus 2	0.8076923076923077	ARDFGDFYFDY	ARALQVGATSDYFDY	8	0.6153846153846154	0.8991596638655462	0
1087267	2134997	6XC4	7CHS	Spike glycoprotein	Severe acute respiratory syndrome coronavirus 2	0.7586206896551724	ARDFGDFYFDY	ARDRDYYGMDV	6	0.5454545454545454	0.9145299145299145	0
1087267	2217933	6XC4	7UL1	Spike glycoprotein	Severe acute respiratory syndrome coronavirus 2	0.8076923076923077	ARDFGDFYFDY	ARDLEMAGAFDI	7	0.5217391304347826	0.8851063829787233	0
1087267	2218456	6XC4	7XSC	Spike glycoprotein	Severe acute respiratory syndrome coronavirus 2	0.76	ARDFGDFYFDY	ARHPYGDHA	8	0.4	0.8879310344827587	0
1310038	1311246	7JMO	7CH5	Spike glycoprotein	Severe acute respiratory syndrome coronavirus 2	0.7666666666666667	ARDLERAGGMDV	ARDYGDYYFDY	8	0.4347826086956522	0.8765957446808511	0
1310038	1311247	7JMO	7CHB	Spike glycoprotein	Severe acute respiratory syndrome coronavirus 2	0.9	ARDLERAGGMDV	ARDLGEAGGMDV	2	0.9166666666666666	0.940677966101695	0
1310038	1335959	7JMO	7KFY	Spike glycoprotein	Severe acute respiratory syndrome coronavirus 2	0.8275862068965517	ARDLERAGGMDV	ARGDVSGYRYGLDY	9	0.46153846153846156	0.8907563025210083	0
1310038	1338213	7JMO	7KMI	Spike glycoprotein	Severe acute respiratory syndrome coronavirus 2	0.8666666666666667	ARDLERAGGMDV	AREVAGTYDY	6	0.5454545454545454	0.9230769230769231	0
1310038	1346821	7JMO	7BEJ	Spike glycoprotein	Severe acute respiratory syndrome coronavirus 2	0.7647058823529411	ARDLERAGGMDV	ARDLGSGDMDV	4	0.782608695652174	0.8936170212765957	0
1310038	1346822	7JMO	7BEI	Spike glycoprotein	Severe acute respiratory syndrome coronavirus 2	0.8387096774193549	ARDLERAGGMDV	ARDLMVYGIDV	5	0.6086956521739131	0.8936170212765957	0
1310038	1346823	7JMO	7BEM	Spike glycoprotein	Severe acute respiratory syndrome coronavirus 2	0.8125	ARDLERAGGMDV	ARDFYEGSFDI	7	0.5217391304347826	0.8936170212765957	0
1310038	1392553	7JMO	7CJF	Spike glycoprotein	Severe acute respiratory syndrome coronavirus 2	0.9	ARDLERAGGMDV	ARDLQELGSLDY	6	0.5833333333333333	0.9067796610169492	0
1310038	1397524	7JMO	7E86	Spike glycoprotein	Severe acute respiratory syndrome coronavirus 2	0.8064516129032258	ARDLERAGGMDV	ARDAQNYGMDV	5	0.6956521739130435	0.902127659574468	0
1310038	1597632	7JMO	7N3I	Spike glycoprotein	Severe acute respiratory syndrome coronavirus 2	0.8275862068965517	ARDLERAGGMDV	ARDLYSSGGTDI	5	0.5833333333333333	0.9322033898305084	0
1310038	2134973	7JMO	7B3O	Spike glycoprotein	Severe acute respiratory syndrome coronavirus 2	0.875	ARDLERAGGMDV	ARDVADAFDI	7	0.4545454545454546	0.905982905982906	0
1310038	2134977	7JMO	7CHP	Spike glycoprotein	Severe acute respiratory syndrome coronavirus 2	0.875	ARDLERAGGMDV	ARDLQEHGMDV	4	0.782608695652174	0.9361702127659575	0
1310038	2134978	7JMO	7E5Y	Spike glycoprotein	Severe acute respiratory syndrome coronavirus 2	0.8	ARDLERAGGMDV	ARDLMEVGGMDV	3	0.8333333333333334	0.8983050847457628	0
1310038	2134982	7JMO	7CHO	Spike glycoprotein	Severe acute respiratory syndrome coronavirus 2	0.7931034482758621	ARDLERAGGMDV	ARALQVGATSDYFDY	10	0.37037037037037035	0.8702928870292888	0
1310038	2134997	7JMO	7CHS	Spike glycoprotein	Severe acute respiratory syndrome coronavirus 2	0.8666666666666667	ARDLERAGGMDV	ARDRDYYGMDV	5	0.6956521739130435	0.9361702127659575	0
1310038	2144729	7JMO	7WBZ	Spike glycoprotein	Severe acute respiratory syndrome coronavirus 2	0.8387096774193549	ARDLERAGGMDV	ARDLAVYGMDV	4	0.782608695652174	0.9106382978723404	0
1310038	2217933	7JMO	7UL1	Spike glycoprotein	Severe acute respiratory syndrome coronavirus 2	0.8571428571428571	ARDLERAGGMDV	ARDLEMAGAFDI	4	0.6666666666666667	0.9152542372881356	0
1310038	2218457	7JMO	7XS8	Spike glycoprotein	Severe acute respiratory syndrome coronavirus 2	0.8	ARDLERAGGMDV	ARDLQVYGMDV	4	0.6956521739130435	0.905982905982906	0
1311246	1314088	7CH5	7K8M	Spike glycoprotein	Severe acute respiratory syndrome coronavirus 2	0.7777777777777778	ARDYGDYYFDY	ARDYGDYYFDY	0	1.0	0.9572649572649573	0
1311246	1334440	7CH5	7CDI	Spike glycoprotein	Severe acute respiratory syndrome coronavirus 2	0.8148148148148148	ARDYGDYYFDY	ARDLVVYGMDV	6	0.5454545454545454	0.8803418803418803	0
1311246	1335959	7CH5	7KFY	Spike glycoprotein	Severe acute respiratory syndrome coronavirus 2	0.7857142857142857	ARDYGDYYFDY	ARGDVSGYRYGLDY	7	0.64	0.9113924050632911	0
1311246	1338212	7CH5	7KMH	Spike glycoprotein	Severe acute respiratory syndrome coronavirus 2	0.8148148148148148	ARDYGDYYFDY	ARSPYGGNS	8	0.4	0.9051724137931034	0
1311246	2134978	7CH5	7E5Y	Spike glycoprotein	Severe acute respiratory syndrome coronavirus 2	0.8888888888888888	ARDYGDYYFDY	ARDLMEVGGMDV	8	0.4347826086956522	0.8765957446808511	0
1311246	2134982	7CH5	7CHO	Spike glycoprotein	Severe acute respiratory syndrome coronavirus 2	0.8846153846153846	ARDYGDYYFDY	ARALQVGATSDYFDY	8	0.6153846153846154	0.9159663865546218	0
1311246	2217933	7CH5	7UL1	Spike glycoprotein	Severe acute respiratory syndrome coronavirus 2	0.8148148148148148	ARDYGDYYFDY	ARDLEMAGAFDI	7	0.5217391304347826	0.8765957446808511	0
1311247	1311248	7CHB	7CH4	Spike glycoprotein	Severe acute respiratory syndrome coronavirus 2	0.8064516129032258	ARDLGEAGGMDV	ARDLGPYGMDV	3	0.782608695652174	0.9361702127659575	0
1311247	1314088	7CHB	7K8M	Spike glycoprotein	Severe acute respiratory syndrome coronavirus 2	0.7931034482758621	ARDLGEAGGMDV	ARDYGDYYFDY	7	0.4347826086956522	0.902127659574468	0
1311247	1335959	7CHB	7KFY	Spike glycoprotein	Severe acute respiratory syndrome coronavirus 2	0.8620689655172413	ARDLGEAGGMDV	ARGDVSGYRYGLDY	8	0.46153846153846156	0.8907563025210083	0
1311247	1338213	7CHB	7KMI	Spike glycoprotein	Severe acute respiratory syndrome coronavirus 2	0.9655172413793104	ARDLGEAGGMDV	AREVAGTYDY	7	0.5454545454545454	0.9145299145299145	0
1311247	1346821	7CHB	7BEJ	Spike glycoprotein	Severe acute respiratory syndrome coronavirus 2	0.7941176470588235	ARDLGEAGGMDV	ARDLGSGDMDV	3	0.782608695652174	0.902127659574468	0
1311247	1346822	7CHB	7BEI	Spike glycoprotein	Severe acute respiratory syndrome coronavirus 2	0.8125	ARDLGEAGGMDV	ARDLMVYGIDV	5	0.6086956521739131	0.902127659574468	0
1311247	1346823	7CHB	7BEM	Spike glycoprotein	Severe acute respiratory syndrome coronavirus 2	0.84375	ARDLGEAGGMDV	ARDFYEGSFDI	6	0.5217391304347826	0.8680851063829788	0
1311247	1392553	7CHB	7CJF	Spike glycoprotein	Severe acute respiratory syndrome coronavirus 2	0.9333333333333332	ARDLGEAGGMDV	ARDLQELGSLDY	5	0.5833333333333333	0.9067796610169492	0
1311247	1397524	7CHB	7E86	Spike glycoprotein	Severe acute respiratory syndrome coronavirus 2	0.78125	ARDLGEAGGMDV	ARDAQNYGMDV	5	0.6956521739130435	0.9106382978723404	0
1311247	1597632	7CHB	7N3I	Spike glycoprotein	Severe acute respiratory syndrome coronavirus 2	0.8620689655172413	ARDLGEAGGMDV	ARDLYSSGGTDI	5	0.5833333333333333	0.923728813559322	0
1311247	2134973	7CHB	7B3O	Spike glycoprotein	Severe acute respiratory syndrome coronavirus 2	0.90625	ARDLGEAGGMDV	ARDVADAFDI	7	0.4545454545454546	0.8974358974358975	0
1311247	2134977	7CHB	7CHP	Spike glycoprotein	Severe acute respiratory syndrome coronavirus 2	0.8484848484848485	ARDLGEAGGMDV	ARDLQEHGMDV	3	0.782608695652174	0.9446808510638298	0
1311247	2134997	7CHB	7CHS	Spike glycoprotein	Severe acute respiratory syndrome coronavirus 2	0.9655172413793104	ARDLGEAGGMDV	ARDRDYYGMDV	5	0.6086956521739131	0.9361702127659575	0
1311247	2144729	7CHB	7WBZ	Spike glycoprotein	Severe acute respiratory syndrome coronavirus 2	0.8709677419354839	ARDLGEAGGMDV	ARDLAVYGMDV	4	0.782608695652174	0.9191489361702128	0
1311247	2217933	7CHB	7UL1	Spike glycoprotein	Severe acute respiratory syndrome coronavirus 2	0.7666666666666667	ARDLGEAGGMDV	ARDLEMAGAFDI	5	0.6666666666666667	0.9152542372881356	0
1311247	2218457	7CHB	7XS8	Spike glycoprotein	Severe acute respiratory syndrome coronavirus 2	0.8333333333333334	ARDLGEAGGMDV	ARDLQVYGMDV	4	0.6956521739130435	0.9145299145299145	0
1311248	1314088	7CH4	7K8M	Spike glycoprotein	Severe acute respiratory syndrome coronavirus 2	0.7857142857142857	ARDLGPYGMDV	ARDYGDYYFDY	5	0.5454545454545454	0.9145299145299145	0
1311248	1334440	7CH4	7CDI	Spike glycoprotein	Severe acute respiratory syndrome coronavirus 2	0.8214285714285714	ARDLGPYGMDV	ARDLVVYGMDV	2	0.8181818181818181	0.9230769230769231	0
1311248	1335959	7CH4	7KFY	Spike glycoprotein	Severe acute respiratory syndrome coronavirus 2	0.8571428571428571	ARDLGPYGMDV	ARGDVSGYRYGLDY	7	0.56	0.8860759493670887	0
1311248	1338212	7CH4	7KMH	Spike glycoprotein	Severe acute respiratory syndrome coronavirus 2	0.7586206896551724	ARDLGPYGMDV	ARSPYGGNS	6	0.5	0.9051724137931034	0
1311248	1338213	7CH4	7KMI	Spike glycoprotein	Severe acute respiratory syndrome coronavirus 2	0.8333333333333334	ARDLGPYGMDV	AREVAGTYDY	7	0.47619047619047616	0.9012875536480687	0
1311248	1346822	7CH4	7BEI	Spike glycoprotein	Severe acute respiratory syndrome coronavirus 2	0.8064516129032258	ARDLGPYGMDV	ARDLMVYGIDV	3	0.7272727272727273	0.8888888888888888	0
1311248	1392553	7CH4	7CJF	Spike glycoprotein	Severe acute respiratory syndrome coronavirus 2	0.8064516129032258	ARDLGPYGMDV	ARDLQELGSLDY	6	0.5217391304347826	0.902127659574468	0
1311248	1597632	7CH4	7N3I	Spike glycoprotein	Severe acute respiratory syndrome coronavirus 2	0.7931034482758621	ARDLGPYGMDV	ARDLYSSGGTDI	6	0.6086956521739131	0.9106382978723404	0
1311248	2134978	7CH4	7E5Y	Spike glycoprotein	Severe acute respiratory syndrome coronavirus 2	0.7666666666666667	ARDLGPYGMDV	ARDLMEVGGMDV	4	0.782608695652174	0.9106382978723404	0
1311248	2134982	7CH4	7CHO	Spike glycoprotein	Severe acute respiratory syndrome coronavirus 2	0.7586206896551724	ARDLGPYGMDV	ARALQVGATSDYFDY	10	0.46153846153846156	0.8823529411764706	0
1311248	2134997	7CH4	7CHS	Spike glycoprotein	Severe acute respiratory syndrome coronavirus 2	0.8333333333333334	ARDLGPYGMDV	ARDRDYYGMDV	3	0.7272727272727273	0.9316239316239316	0
1311248	2144729	7CH4	7WBZ	Spike glycoprotein	Severe acute respiratory syndrome coronavirus 2	0.8666666666666667	ARDLGPYGMDV	ARDLAVYGMDV	2	0.8181818181818181	0.905982905982906	0
1311248	2218457	7CH4	7XS8	Spike glycoprotein	Severe acute respiratory syndrome coronavirus 2	0.8275862068965517	ARDLGPYGMDV	ARDLQVYGMDV	2	0.8181818181818181	0.9356223175965666	0
1314088	1338213	7K8M	7KMI	Spike glycoprotein	Severe acute respiratory syndrome coronavirus 2	0.7586206896551724	ARDYGDYYFDY	AREVAGTYDY	6	0.5714285714285714	0.9356223175965666	0
1314088	1392553	7K8M	7CJF	Spike glycoprotein	Severe acute respiratory syndrome coronavirus 2	0.7931034482758621	ARDYGDYYFDY	ARDLQELGSLDY	7	0.5217391304347826	0.9276595744680851	0
1314088	1597632	7K8M	7N3I	Spike glycoprotein	Severe acute respiratory syndrome coronavirus 2	0.8461538461538461	ARDYGDYYFDY	ARDLYSSGGTDI	7	0.5217391304347826	0.9191489361702128	0
1314088	2134997	7K8M	7CHS	Spike glycoprotein	Severe acute respiratory syndrome coronavirus 2	0.8214285714285714	ARDYGDYYFDY	ARDRDYYGMDV	5	0.6363636363636364	0.9316239316239316	0
1314088	2218456	7K8M	7XSC	Spike glycoprotein	Severe acute respiratory syndrome coronavirus 2	0.8333333333333334	ARDYGDYYFDY	ARHPYGDHA	7	0.5	0.896551724137931	0
1334440	1335959	7CDI	7KFY	Spike glycoprotein	Severe acute respiratory syndrome coronavirus 2	0.8148148148148148	ARDLVVYGMDV	ARGDVSGYRYGLDY	8	0.56	0.8860759493670887	0
1334440	1338212	7CDI	7KMH	Spike glycoprotein	Severe acute respiratory syndrome coronavirus 2	0.8461538461538461	ARDLVVYGMDV	ARSPYGGNS	7	0.4	0.896551724137931	0
1334440	1392553	7CDI	7CJF	Spike glycoprotein	Severe acute respiratory syndrome coronavirus 2	0.7666666666666667	ARDLVVYGMDV	ARDLQELGSLDY	6	0.5217391304347826	0.8851063829787233	0
1334440	2134978	7CDI	7E5Y	Spike glycoprotein	Severe acute respiratory syndrome coronavirus 2	0.8518518518518519	ARDLVVYGMDV	ARDLMEVGGMDV	3	0.782608695652174	0.9361702127659575	0
1334440	2134982	7CDI	7CHO	Spike glycoprotein	Severe acute respiratory syndrome coronavirus 2	0.92	ARDLVVYGMDV	ARALQVGATSDYFDY	10	0.46153846153846156	0.8823529411764706	0
1334440	2144729	7CDI	7WBZ	Spike glycoprotein	Severe acute respiratory syndrome coronavirus 2	0.7666666666666667	ARDLVVYGMDV	ARDLAVYGMDV	1	0.9090909090909091	0.9487179487179487	0
1334440	2217933	7CDI	7UL1	Spike glycoprotein	Severe acute respiratory syndrome coronavirus 2	0.8461538461538461	ARDLVVYGMDV	ARDLEMAGAFDI	6	0.5217391304347826	0.902127659574468	0
1335409	2186582	7KLH	7T72	Spike glycoprotein	Severe acute respiratory syndrome coronavirus 2	0.8333333333333334	ARSYYYGGFGMDY	ARDPVSTGHYHDSDY	10	0.4285714285714286	0.7717842323651453	0
1335959	1335960	7KFY	7KFX	Spike glycoprotein	Severe acute respiratory syndrome coronavirus 2	0.8275862068965517	ARGDVSGYRYGLDY	ARGDVSGYRYGLDY	0	1.0	0.9833333333333333	0
1335959	1338213	7KFY	7KMI	Spike glycoprotein	Severe acute respiratory syndrome coronavirus 2	0.8275862068965517	ARGDVSGYRYGLDY	AREVAGTYDY	7	0.5833333333333333	0.923728813559322	0
1335959	1346822	7KFY	7BEI	Spike glycoprotein	Severe acute respiratory syndrome coronavirus 2	0.8	ARGDVSGYRYGLDY	ARDLMVYGIDV	8	0.56	0.8945147679324894	0
1335959	1346823	7KFY	7BEM	Spike glycoprotein	Severe acute respiratory syndrome coronavirus 2	0.7741935483870968	ARGDVSGYRYGLDY	ARDFYEGSFDI	9	0.48	0.8523206751054853	0
1335959	1392553	7KFY	7CJF	Spike glycoprotein	Severe acute respiratory syndrome coronavirus 2	0.8620689655172413	ARGDVSGYRYGLDY	ARDLQELGSLDY	8	0.5384615384615384	0.8991596638655462	0
1335959	1397524	7KFY	7E86	Spike glycoprotein	Severe acute respiratory syndrome coronavirus 2	0.7666666666666667	ARGDVSGYRYGLDY	ARDAQNYGMDV	8	0.48	0.869198312236287	0
1335959	1597632	7KFY	7N3I	Spike glycoprotein	Severe acute respiratory syndrome coronavirus 2	0.8518518518518519	ARGDVSGYRYGLDY	ARDLYSSGGTDI	9	0.5384615384615384	0.9243697478991597	0
1335959	2134973	7KFY	7B3O	Spike glycoprotein	Severe acute respiratory syndrome coronavirus 2	0.78125	ARGDVSGYRYGLDY	ARDVADAFDI	9	0.41666666666666663	0.8813559322033898	0
1335959	2134977	7KFY	7CHP	Spike glycoprotein	Severe acute respiratory syndrome coronavirus 2	0.78125	ARGDVSGYRYGLDY	ARDLQEHGMDV	9	0.4	0.9029535864978903	0
1335959	2134978	7KFY	7E5Y	Spike glycoprotein	Severe acute respiratory syndrome coronavirus 2	0.8214285714285714	ARGDVSGYRYGLDY	ARDLMEVGGMDV	9	0.5384615384615384	0.8907563025210083	0
1335959	2134982	7KFY	7CHO	Spike glycoprotein	Severe acute respiratory syndrome coronavirus 2	0.8148148148148148	ARGDVSGYRYGLDY	ARALQVGATSDYFDY	10	0.48275862068965514	0.8962655601659751	0
1335959	2134997	7KFY	7CHS	Spike glycoprotein	Severe acute respiratory syndrome coronavirus 2	0.8928571428571429	ARGDVSGYRYGLDY	ARDRDYYGMDV	7	0.56	0.9282700421940928	0
1335959	2144729	7KFY	7WBZ	Spike glycoprotein	Severe acute respiratory syndrome coronavirus 2	0.8	ARGDVSGYRYGLDY	ARDLAVYGMDV	8	0.56	0.8945147679324894	0
1335959	2217933	7KFY	7UL1	Spike glycoprotein	Severe acute respiratory syndrome coronavirus 2	0.8148148148148148	ARGDVSGYRYGLDY	ARDLEMAGAFDI	10	0.3846153846153846	0.865546218487395	0
1335959	2218456	7KFY	7XSC	Spike glycoprotein	Severe acute respiratory syndrome coronavirus 2	0.84	ARGDVSGYRYGLDY	ARHPYGDHA	10	0.4347826086956522	0.8765957446808511	0
1335959	2218457	7KFY	7XS8	Spike glycoprotein	Severe acute respiratory syndrome coronavirus 2	0.8214285714285714	ARGDVSGYRYGLDY	ARDLQVYGMDV	8	0.56	0.8728813559322034	0
1335960	1346821	7KFX	7BEJ	Spike glycoprotein	Severe acute respiratory syndrome coronavirus 2	0.7647058823529411	ARGDVSGYRYGLDY	ARDLGSGDMDV	9	0.48	0.8354430379746836	0
1338212	2134978	7KMH	7E5Y	Spike glycoprotein	Severe acute respiratory syndrome coronavirus 2	0.8518518518518519	ARSPYGGNS	ARDLMEVGGMDV	8	0.38095238095238093	0.8841201716738197	0
1338212	2134982	7KMH	7CHO	Spike glycoprotein	Severe acute respiratory syndrome coronavirus 2	0.8461538461538461	ARSPYGGNS	ARALQVGATSDYFDY	11	0.33333333333333337	0.8983050847457628	0
1338212	2217933	7KMH	7UL1	Spike glycoprotein	Severe acute respiratory syndrome coronavirus 2	0.7777777777777778	ARSPYGGNS	ARDLEMAGAFDI	9	0.2857142857142857	0.8841201716738197	0
1338212	2218456	7KMH	7XSC	Spike glycoprotein	Severe acute respiratory syndrome coronavirus 2	0.8	ARSPYGGNS	ARHPYGDHA	4	0.5555555555555556	0.9043478260869565	0
1338213	1346821	7KMI	7BEJ	Spike glycoprotein	Severe acute respiratory syndrome coronavirus 2	0.7647058823529411	AREVAGTYDY	ARDLGSGDMDV	7	0.38095238095238093	0.8841201716738197	0
1338213	1346822	7KMI	7BEI	Spike glycoprotein	Severe acute respiratory syndrome coronavirus 2	0.8387096774193549	AREVAGTYDY	ARDLMVYGIDV	7	0.47619047619047616	0.8755364806866953	0
1338213	1346823	7KMI	7BEM	Spike glycoprotein	Severe acute respiratory syndrome coronavirus 2	0.8125	AREVAGTYDY	ARDFYEGSFDI	7	0.47619047619047616	0.8755364806866953	0
1338213	1392553	7KMI	7CJF	Spike glycoprotein	Severe acute respiratory syndrome coronavirus 2	0.9	AREVAGTYDY	ARDLQELGSLDY	7	0.5454545454545454	0.9230769230769231	0
1338213	1597632	7KMI	7N3I	Spike glycoprotein	Severe acute respiratory syndrome coronavirus 2	0.8275862068965517	AREVAGTYDY	ARDLYSSGGTDI	8	0.4545454545454546	0.9230769230769231	0
1338213	2134973	7KMI	7B3O	Spike glycoprotein	Severe acute respiratory syndrome coronavirus 2	0.875	AREVAGTYDY	ARDVADAFDI	5	0.5	0.896551724137931	0
1338213	2134977	7KMI	7CHP	Spike glycoprotein	Severe acute respiratory syndrome coronavirus 2	0.8181818181818182	AREVAGTYDY	ARDLQEHGMDV	8	0.47619047619047616	0.9184549356223176	0
1338213	2134997	7KMI	7CHS	Spike glycoprotein	Severe acute respiratory syndrome coronavirus 2	0.9310344827586208	AREVAGTYDY	ARDRDYYGMDV	8	0.38095238095238093	0.9184549356223176	0
1338213	2144729	7KMI	7WBZ	Spike glycoprotein	Severe acute respiratory syndrome coronavirus 2	0.9	AREVAGTYDY	ARDLAVYGMDV	7	0.47619047619047616	0.8927038626609443	0
1338213	2218457	7KMI	7XS8	Spike glycoprotein	Severe acute respiratory syndrome coronavirus 2	0.8620689655172413	AREVAGTYDY	ARDLQVYGMDV	7	0.47619047619047616	0.8879310344827587	0
1338222	2135057	7JMW	7SD5	Spike glycoprotein	Severe acute respiratory syndrome coronavirus 2	0.8333333333333334	ARPPRNYYDRSGYYQRAEYFQH	ARTFPSYYDRSGYHYLNYGMDV	13	0.5454545454545454	0.5405405405405406	1
1338222	2135060	7JMW	7FCQ	Spike glycoprotein	Severe acute respiratory syndrome coronavirus 2	0.8636363636363636	ARPPRNYYDRSGYYQRAEYFQH	AREARGYYDRSGYYHPGYFDY	9	0.6046511627906976	0.8560311284046693	1
1346821	1346822	7BEJ	7BEI	Spike glycoprotein	Severe acute respiratory syndrome coronavirus 2	0.8484848484848485	ARDLGSGDMDV	ARDLMVYGIDV	5	0.6363636363636364	0.8803418803418803	0
1346821	1346823	7BEJ	7BEM	Spike glycoprotein	Severe acute respiratory syndrome coronavirus 2	0.8235294117647058	ARDLGSGDMDV	ARDFYEGSFDI	6	0.5454545454545454	0.8376068376068376	0
1346821	1392553	7BEJ	7CJF	Spike glycoprotein	Severe acute respiratory syndrome coronavirus 2	0.7941176470588235	ARDLGSGDMDV	ARDLQELGSLDY	6	0.6086956521739131	0.8851063829787233	0
1346821	2134973	7BEJ	7B3O	Spike glycoprotein	Severe acute respiratory syndrome coronavirus 2	0.8823529411764706	ARDLGSGDMDV	ARDVADAFDI	7	0.47619047619047616	0.8497854077253219	0
1346821	2134977	7BEJ	7CHP	Spike glycoprotein	Severe acute respiratory syndrome coronavirus 2	0.8285714285714286	ARDLGSGDMDV	ARDLQEHGMDV	4	0.7272727272727273	0.905982905982906	0
1346821	2134978	7BEJ	7E5Y	Spike glycoprotein	Severe acute respiratory syndrome coronavirus 2	0.7575757575757576	ARDLGSGDMDV	ARDLMEVGGMDV	4	0.782608695652174	0.8680851063829788	0
1346821	2134997	7BEJ	7CHS	Spike glycoprotein	Severe acute respiratory syndrome coronavirus 2	0.8181818181818182	ARDLGSGDMDV	ARDRDYYGMDV	5	0.6363636363636364	0.8974358974358975	0
1346821	2218457	7BEJ	7XS8	Spike glycoprotein	Severe acute respiratory syndrome coronavirus 2	0.7575757575757576	ARDLGSGDMDV	ARDLQVYGMDV	4	0.7272727272727273	0.8755364806866953	0
1346822	1346823	7BEI	7BEM	Spike glycoprotein	Severe acute respiratory syndrome coronavirus 2	0.7878787878787878	ARDLMVYGIDV	ARDFYEGSFDI	7	0.5454545454545454	0.8547008547008547	0
1346822	1392553	7BEI	7CJF	Spike glycoprotein	Severe acute respiratory syndrome coronavirus 2	0.8709677419354839	ARDLMVYGIDV	ARDLQELGSLDY	6	0.5217391304347826	0.8765957446808511	0
1346822	2134973	7BEI	7B3O	Spike glycoprotein	Severe acute respiratory syndrome coronavirus 2	0.7941176470588235	ARDLMVYGIDV	ARDVADAFDI	7	0.47619047619047616	0.8927038626609443	0
1346822	2134977	7BEI	7CHP	Spike glycoprotein	Severe acute respiratory syndrome coronavirus 2	0.8484848484848485	ARDLMVYGIDV	ARDLQEHGMDV	4	0.6363636363636364	0.9145299145299145	0
1346822	2134978	7BEI	7E5Y	Spike glycoprotein	Severe acute respiratory syndrome coronavirus 2	0.8333333333333334	ARDLMVYGIDV	ARDLMEVGGMDV	3	0.782608695652174	0.9106382978723404	0
1346822	2134982	7BEI	7CHO	Spike glycoprotein	Severe acute respiratory syndrome coronavirus 2	0.7666666666666667	ARDLMVYGIDV	ARALQVGATSDYFDY	10	0.46153846153846156	0.8823529411764706	0
1346822	2134997	7BEI	7CHS	Spike glycoprotein	Severe acute respiratory syndrome coronavirus 2	0.8387096774193549	ARDLMVYGIDV	ARDRDYYGMDV	4	0.6363636363636364	0.9145299145299145	0
1346822	2144729	7BEI	7WBZ	Spike glycoprotein	Severe acute respiratory syndrome coronavirus 2	0.8709677419354839	ARDLMVYGIDV	ARDLAVYGMDV	2	0.8181818181818181	0.905982905982906	0
1346822	2218457	7BEI	7XS8	Spike glycoprotein	Severe acute respiratory syndrome coronavirus 2	0.896551724137931	ARDLMVYGIDV	ARDLQVYGMDV	2	0.8181818181818181	0.9012875536480687	0
1346823	1392553	7BEM	7CJF	Spike glycoprotein	Severe acute respiratory syndrome coronavirus 2	0.9032258064516128	ARDFYEGSFDI	ARDLQELGSLDY	5	0.6086956521739131	0.8680851063829788	0
1346823	2134973	7BEM	7B3O	Spike glycoprotein	Severe acute respiratory syndrome coronavirus 2	0.8787878787878788	ARDFYEGSFDI	ARDVADAFDI	5	0.5714285714285714	0.8927038626609443	0
1346823	2134977	7BEM	7CHP	Spike glycoprotein	Severe acute respiratory syndrome coronavirus 2	0.8235294117647058	ARDFYEGSFDI	ARDLQEHGMDV	6	0.5454545454545454	0.8717948717948718	0
1346823	2134997	7BEM	7CHS	Spike glycoprotein	Severe acute respiratory syndrome coronavirus 2	0.8125	ARDFYEGSFDI	ARDRDYYGMDV	6	0.5454545454545454	0.8803418803418803	0
1346823	2144729	7BEM	7WBZ	Spike glycoprotein	Severe acute respiratory syndrome coronavirus 2	0.84375	ARDFYEGSFDI	ARDLAVYGMDV	7	0.5454545454545454	0.8632478632478633	0
1346823	2218457	7BEM	7XS8	Spike glycoprotein	Severe acute respiratory syndrome coronavirus 2	0.8666666666666667	ARDFYEGSFDI	ARDLQVYGMDV	7	0.5454545454545454	0.8583690987124464	0
1347915	1397527	7L2C	7E7X	Spike glycoprotein	Severe acute respiratory syndrome coronavirus 2	0.8235294117647058	ATGWAYKSTWYFGY	ATGPAIAAAETNWFDL	10	0.4666666666666667	0.8770491803278688	3
1392553	1397524	7CJF	7E86	Spike glycoprotein	Severe acute respiratory syndrome coronavirus 2	0.78125	ARDLQELGSLDY	ARDAQNYGMDV	6	0.5217391304347826	0.8936170212765957	0
1392553	1597632	7CJF	7N3I	Spike glycoprotein	Severe acute respiratory syndrome coronavirus 2	0.8	ARDLQELGSLDY	ARDLYSSGGTDI	6	0.5	0.9067796610169492	0
1392553	2134973	7CJF	7B3O	Spike glycoprotein	Severe acute respiratory syndrome coronavirus 2	0.8484848484848485	ARDLQELGSLDY	ARDVADAFDI	8	0.36363636363636365	0.8632478632478633	0
1392553	2134977	7CJF	7CHP	Spike glycoprotein	Severe acute respiratory syndrome coronavirus 2	0.8484848484848485	ARDLQELGSLDY	ARDLQEHGMDV	4	0.6956521739130435	0.9276595744680851	0
1392553	2134978	7CJF	7E5Y	Spike glycoprotein	Severe acute respiratory syndrome coronavirus 2	0.7741935483870968	ARDLQELGSLDY	ARDLMEVGGMDV	5	0.5833333333333333	0.8728813559322034	0
1392553	2134982	7CJF	7CHO	Spike glycoprotein	Severe acute respiratory syndrome coronavirus 2	0.7666666666666667	ARDLQELGSLDY	ARALQVGATSDYFDY	8	0.5925925925925926	0.9288702928870293	0
1392553	2134997	7CJF	7CHS	Spike glycoprotein	Severe acute respiratory syndrome coronavirus 2	0.9	ARDLQELGSLDY	ARDRDYYGMDV	7	0.4347826086956522	0.902127659574468	0
1392553	2144729	7CJF	7WBZ	Spike glycoprotein	Severe acute respiratory syndrome coronavirus 2	0.9333333333333332	ARDLQELGSLDY	ARDLAVYGMDV	6	0.5217391304347826	0.8851063829787233	0
1392553	2217933	7CJF	7UL1	Spike glycoprotein	Severe acute respiratory syndrome coronavirus 2	0.7666666666666667	ARDLQELGSLDY	ARDLEMAGAFDI	6	0.5833333333333333	0.8983050847457628	0
1392553	2218457	7CJF	7XS8	Spike glycoprotein	Severe acute respiratory syndrome coronavirus 2	0.896551724137931	ARDLQELGSLDY	ARDLQVYGMDV	5	0.6086956521739131	0.8888888888888888	0
1397524	2134973	7E86	7B3O	Spike glycoprotein	Severe acute respiratory syndrome coronavirus 2	0.7647058823529411	ARDAQNYGMDV	ARDVADAFDI	7	0.47619047619047616	0.8755364806866953	0
1397524	2134977	7E86	7CHP	Spike glycoprotein	Severe acute respiratory syndrome coronavirus 2	0.7647058823529411	ARDAQNYGMDV	ARDLQEHGMDV	3	0.7272727272727273	0.9145299145299145	0
1397524	2186582	7E86	7T72	Spike glycoprotein	Severe acute respiratory syndrome coronavirus 2	0.7586206896551724	ARDAQNYGMDV	ARDPVSTGHYHDSDY	10	0.3846153846153846	0.8235294117647058	0
1397524	2217933	7E86	7UL1	Spike glycoprotein	Severe acute respiratory syndrome coronavirus 2	0.7931034482758621	ARDAQNYGMDV	ARDLEMAGAFDI	7	0.5217391304347826	0.9106382978723404	0
1597632	2134973	7N3I	7B3O	Spike glycoprotein	Severe acute respiratory syndrome coronavirus 2	0.78125	ARDLYSSGGTDI	ARDVADAFDI	7	0.4545454545454546	0.9145299145299145	0
1597632	2134978	7N3I	7E5Y	Spike glycoprotein	Severe acute respiratory syndrome coronavirus 2	0.7586206896551724	ARDLYSSGGTDI	ARDLMEVGGMDV	5	0.5833333333333333	0.8983050847457628	0
1597632	2134997	7N3I	7CHS	Spike glycoprotein	Severe acute respiratory syndrome coronavirus 2	0.8928571428571429	ARDLYSSGGTDI	ARDRDYYGMDV	7	0.5217391304347826	0.9446808510638298	0
1597632	2218456	7N3I	7XSC	Spike glycoprotein	Severe acute respiratory syndrome coronavirus 2	0.7692307692307693	ARDLYSSGGTDI	ARHPYGDHA	8	0.47619047619047616	0.8927038626609443	0
1597632	2218457	7N3I	7XS8	Spike glycoprotein	Severe acute respiratory syndrome coronavirus 2	0.7586206896551724	ARDLYSSGGTDI	ARDLQVYGMDV	6	0.6086956521739131	0.8974358974358975	0
2060661	2060664	7U2E	7U2D	Spike glycoprotein	Severe acute respiratory syndrome coronavirus 2	0.9090909090909092	ARDFSGHTAVAGTGFEY	ARDFSGHTAWAGTGFEY	1	0.9411764705882353	0.9758064516129032	2
2134973	2134977	7B3O	7CHP	Spike glycoprotein	Severe acute respiratory syndrome coronavirus 2	0.8823529411764706	ARDVADAFDI	ARDLQEHGMDV	7	0.38095238095238093	0.8927038626609443	0
2134973	2134997	7B3O	7CHS	Spike glycoprotein	Severe acute respiratory syndrome coronavirus 2	0.875	ARDVADAFDI	ARDRDYYGMDV	7	0.47619047619047616	0.9098712446351931	0
2134973	2144729	7B3O	7WBZ	Spike glycoprotein	Severe acute respiratory syndrome coronavirus 2	0.7941176470588235	ARDVADAFDI	ARDLAVYGMDV	6	0.47619047619047616	0.8927038626609443	0
2134973	2218457	7B3O	7XS8	Spike glycoprotein	Severe acute respiratory syndrome coronavirus 2	0.7575757575757576	ARDVADAFDI	ARDLQVYGMDV	7	0.47619047619047616	0.8706896551724138	0
2134977	2134978	7CHP	7E5Y	Spike glycoprotein	Severe acute respiratory syndrome coronavirus 2	0.7575757575757576	ARDLQEHGMDV	ARDLMEVGGMDV	3	0.782608695652174	0.9191489361702128	0
2134977	2134997	7CHP	7CHS	Spike glycoprotein	Severe acute respiratory syndrome coronavirus 2	0.8181818181818182	ARDLQEHGMDV	ARDRDYYGMDV	4	0.6363636363636364	0.9572649572649573	0
2134977	2144729	7CHP	7WBZ	Spike glycoprotein	Severe acute respiratory syndrome coronavirus 2	0.7941176470588235	ARDLQEHGMDV	ARDLAVYGMDV	3	0.7272727272727273	0.9401709401709402	0
2134977	2218457	7CHP	7XS8	Spike glycoprotein	Severe acute respiratory syndrome coronavirus 2	0.7575757575757576	ARDLQEHGMDV	ARDLQVYGMDV	2	0.8181818181818181	0.9184549356223176	0
2134978	2134982	7E5Y	7CHO	Spike glycoprotein	Severe acute respiratory syndrome coronavirus 2	0.9230769230769232	ARDLMEVGGMDV	ARALQVGATSDYFDY	10	0.4444444444444444	0.8702928870292888	0
2134978	2217933	7E5Y	7UL1	Spike glycoprotein	Severe acute respiratory syndrome coronavirus 2	0.8518518518518519	ARDLMEVGGMDV	ARDLEMAGAFDI	6	0.5833333333333333	0.8983050847457628	0
2134982	2217933	7CHO	7UL1	Spike glycoprotein	Severe acute respiratory syndrome coronavirus 2	0.92	ARALQVGATSDYFDY	ARDLEMAGAFDI	9	0.5185185185185186	0.8786610878661087	0
2134997	2144729	7CHS	7WBZ	Spike glycoprotein	Severe acute respiratory syndrome coronavirus 2	0.8387096774193549	ARDRDYYGMDV	ARDLAVYGMDV	3	0.7272727272727273	0.9401709401709402	0
2134997	2218457	7CHS	7XS8	Spike glycoprotein	Severe acute respiratory syndrome coronavirus 2	0.8620689655172413	ARDRDYYGMDV	ARDLQVYGMDV	3	0.7272727272727273	0.9184549356223176	0
2144729	2218457	7WBZ	7XS8	Spike glycoprotein	Severe acute respiratory syndrome coronavirus 2	0.896551724137931	ARDLAVYGMDV	ARDLQVYGMDV	1	0.9090909090909091	0.9012875536480687	0
2186582	2218456	7T72	7XSC	Spike glycoprotein	Severe acute respiratory syndrome coronavirus 2	0.76	ARDPVSTGHYHDSDY	ARHPYGDHA	10	0.41666666666666663	0.8220338983050848	0
